# Eukfinder: a pipeline to retrieve microbial eukaryote genomes from metagenomic sequencing data

**DOI:** 10.1101/2023.12.28.573569

**Authors:** Dandan Zhao, Dayana E. Salas-Leiva, Shelby K. Williams, Katherine A. Dunn, Andrew J. Roger

**Author notes:** These authors contributed equally to this work (Dandan Zhao, Dayana E. Salas-Leiva).

## Abstract

Whole-genome shotgun (WGS) metagenomic sequencing of microbial communities allows us to discover the functions, physiologies, and evolutionary histories of microbial prokaryote and eukaryote members of diverse ecosystems. Despite their importance, metagenomic studies of microbial eukaryotes lag behind those of prokaryotes, due to the difficulty in identifying and assembling high-quality eukaryotic genomes from WGS data. To address this problem, we have developed Eukfinder, a bioinformatics pipeline that recovers and assembles nuclear and mitochondrial genomes of eukaryotic microbes from WGS metagenomics data. As part of its workflow, it utilizes two specialized databases to classify reads based on taxonomy which can be customized to the dataset or environment of interest. We applied Eukfinder to human gut microbiome WGS metagenomic sequencing data to recover genomes from the protistan parasite *Blastocystis* sp., a highly prevalent colonizer of the gastrointestinal tract of humans and animals. We tested Eukfinder using both a series of simulated gut microbiome datasets, which included varying numbers of *Blastocystis* reads combined with bacterial reads and by using real metagenomic gut samples containing *Blastocystis.* We compared the results of Eukfinder with other published workflows. With sufficient reads, Eukfinder efficiently assembles high-quality near-complete nuclear and mitochondrial genomes from diverse *Blastocystis* subtypes from metagenomic data without the aid of a reference genome. Furthermore, with sufficient depth of sequence sampling, Eukfinder outperforms similar tools used to recover eukaryotic genomes from metagenomic data. Eukfinder will be a useful tool for reference-independent and cultivation-free study of eukaryotic microbial genomes from environmental metagenomic sequencing samples.

**IMPORTANCE:** Rapid advancements in next-generation sequencing technologies have made whole-genome shotgun (WGS) metagenomic sequencing an efficient method for *de novo* reconstruction of microbial genomes from samples taken from different environments. So far, thousands of new prokaryotic genomes have been characterized from strains or species that were unknown to science. However, the relatively large size and complexity of protistan genomes has, until recently, precluded the use of the WGS metagenomic approach to sample microbial eukaryotic diversity. The bioinformatics pipeline we developed, Eukfinder, can recover eukaryotic microbial genomes from environmental WGS metagenomic samples. By retrieving high-quality protistan genomes from diverse metagenomic samples, we can increase numbers of reference genomes available to aid future metagenomic investigations into the functions, physiologies, and evolutionary histories of eukaryotic microbes in the gut microbiome and a variety of other ecosystems.
