## Supplemental Table S8 for "Eukfinder: a pipeline to retrieve microbial eukaryote genomes from metagenomic sequencing data"

### Sheet: Short read methods
Quast and Busco results for genomes generated with Eukfinder_short and Refmapping from the human gut samples containing ST3 and ST4. Reference genome for refmapping is shown under the column labeled Refgenome
human gut metagenome samples short read analysis	subtype	Refgenome	Program	# contigs (>=1000 bp)	Total length of contigs >=1000	GC (%)	N50	# misassembled contigs	Misassembled contigs length	Genome fraction (%)	NA50	Busco SCG (stramenophile)		total length -misassembled length
3A	ST3	NA	Eukfinder_short	3392	9408071	49.79	3317	170	694676	74.134	2901	66		8713395
3A	ST3	ZGR	Refmapping	3058	8683856	50.01	3387	197	992261	74.116	3140	62		7691595
3B	ST3	NA	Eukfinder_short	3821	9516974	50.56	2872	176	701610	75.468	2504	61		8815364
3B	ST3	ZGR	Refmapping	3523	8811856	50.67	2861	231	974884	75.263	2655	55		7836972
3C	ST3	NA	Eukfinder_short	3597	10669836	51.51	3616	66	272700	84.978	3247	78		10397136
3C	ST3	ZGR	Refmapping	3190	10123309	51.65	3890	93	429464	86.59	3770	73		9693845
3D	ST3	NA	Eukfinder_short	1614	12269760	51.93	13076	48	865126	97.031	12073	95		11404634
3D	ST3	ZGR	Refmapping	1257	11370637	52.17	14119	55	851299	96.89	13295	90		10519338
4A	ST4	NA	Eukfinder_short	3270	9972011	39.89	3845	284	1199826	76.201	3555	80		8772185
4A	ST4	WR1	Refmapping	3077	10159249	39.88	4223	311	1821556	78.046	3768	84		8337693
4A	ST4	BT1	Refmapping	3014	9575523	39.93	4039	186	973138	73.638	3753	80		8602385
4B	ST4	NA	Eukfinder_short	2339	11335548	39.96	7050	266	1590290	86.215	6379	93		9745258
4B	ST4	WR1	Refmapping	2024	11315352	39.96	8219	304	2713012	87.028	6965	92		8602340
4B	ST4	BT1	Refmapping	1966	10759004	40.01	7736	200	1852857	82.837	7016	87		8906147
4C	ST4	NA	Eukfinder_short	1979	11788156	39.88	9529	104	860440	90.037	9306	98		10927716
4C	ST4	WR1	Refmapping	2182	11590040	39.91	8039	164	1565428	89.428	7428	97		10024612
4C	ST4	BT1	Refmapping	2550	10657336	39.95	5670	206	1408874	82.257	5140	90		9248462
4D	ST4	NA	Eukfinder_short	1106	12260964	39.82	27653	60	832090	93.895	26246	99		11428874
4D	ST4	WR1	Refmapping	1090	12080548	39.86	25423	57	920117	93.086	24450	100		11160431
4D	ST4	BT1	Refmapping	773	11560620	39.92	27484	124	2545404	89.167	24523	95		9015216
					Total length of contigs >=1000					Genome fraction (%)		SCG		total length -misassembled
		p-value	paired t-test Eukfinder vs Refmapping(best reference)		0.0128143					0.203757		0.0639886		7.46071e-05

### Sheet: long read methods
Quast and Busco results for genomes generated with Eukfinder_long, EukRep, and Tiamra from the human gut samples containing ST3 and ST4.
human gut metagenome samples long read analysis	subtype	Refgenome	Program	# contigs (>=1000 bp)	Total length of contigs >=1000	GC (%)	N50	# misassembled contigs	Misassembled contigs length	Genome fraction (%)	NA50	Busco SCG (stramenophile)		total length -misassembled length
3A	ST3	NA	Eukfinder_long	3397	9420136	49.78	3334	173	723309	73.872	2891	65		8696827
3A	ST3	NA	Eukrep	2877	8295563	49.78	3560	153	679480	65.589	3031	59		7616083
3A	ST3	NA	Tiara	2750	7508945	50.36	3271	48	172309	59.215	2978	56		7336636
3B	ST3	NA	Eukfinder_long	3803	9490465	50.54	2874	174	686542	75.248	2500	61		8803923
3B	ST3	NA	Eukrep	3188	8291369	50.65	3063	154	624381	65.807	2628	51		7666988
3B	ST3	NA	Tiara	3226	7954306	50.82	2833	39	131489	60.683	2515	52		7822817
3C	ST3	NA	Eukfinder_long	3641	10712367	51.52	3577	63	231335	85.698	3266	78		10481032
3C	ST3	NA	Eukrep	3178	9764460	51.59	3786	55	212977	77.717	3432	70		9551483
3C	ST3	NA	Tiara	3028	9070568	52.02	3681	54	205522	72.092	3340	68		8865046
3D	ST3	NA	Eukfinder_long	1615	12315251	51.88	13283	48	873045	97.028	12405	95		11442206
3D	ST3	NA	Eukrep	1419	11782793	52	13727	44	857246	94.455	12835	91		10925547
3D	ST3	NA	Tiara	1533	11580266	52.09	13795	42	848499	90.551	12870	93		10731767
4A	ST4	NA	Eukfinder_long	3327	9867231	39.89	3714	285	1200703	75.293	3399	78		8666528
4A	ST4	NA	Eukrep	2542	7919974	39.89	3910	244	1066591	59.895	3598	62		6853383
4A	ST4	NA	Tiara	2530	7614463	39.82	3811	142	580057	55.51	3464	60		7034406
4B	ST4	NA	Eukfinder_long	2379	11313341	39.96	6973	268	1550469	85.983	6249	91		9762872
4B	ST4	NA	Eukrep	2118	10245049	39.83	7270	235	1437627	74.784	6588	78		8807422
4B	ST4	NA	Tiara	1911	9143369	39.99	7270	132	782157	68.656	6937	74		8361212
4C	ST4	NA	Eukfinder_long	1926	11813916	39.89	9800	85	695285	90.47	9639	97		11118631
4C	ST4	NA	Eukrep	1572	10425578	39.89	10488	69	578603	79.923	10228	89		9846975
4C	ST4	NA	Tiara	1570	10140504	39.91	10602	76	657090	77.445	10435	82		9483414
4D	ST4	NA	Eukfinder_long	1120	12324023	39.83	27601	60	864708	93.971	26125	99		11459315
4D	ST4	NA	Eukrep	973	11587029	39.82	28885	46	818038	88.497	27705	93		10768991
4D	ST4	NA	Tiara	999	11617121	39.84	29042	47	798339	87.805	27881	95		10818782
					Total length of contigs >=1000					Genome fraction (%)				total length -misassembled
		p-value	paired t-test Eukfinder vs EukRep		7.62492e-05					0.000164154		0.000200663		6.49901e-05
		p-value	paired t-test Eukfinder vs Tiara		6.1969e-05					5.23182e-05		0.000705031		3.02895e-05
